# INDELVAR: structure-informed prediction of in-frame indel pathogenicity with calibrated PP3/BP4 thresholds

**DOI:** 10.64898/2026.08.13.737497

**Authors:** Eunhui Ji, Seung Hwan Oh, In-Suk Kim

**Affiliations:** Department of Laboratory Medicine, Pusan National University Yangsan Hospital, Pusan National University School of Medicine, Yangsan, Gyeongsangnam-do, South Korea

**Keywords:** In-frame indels, Variant classification, Protein structure, AlphaFold, Random Forest, Pathogenicity prediction

## Abstract

In-frame insertions and deletions are difficult to interpret because their effects depend on both the sequence change and its protein context. We developed INDELVAR, a random forest model for in-frame insertions and deletions of 1-10 amino acids that integrates 37 features describing AlphaFold-derived wild-type structural context, evolutionary conservation, local sequence change, gene constraint, and curated protein annotations. Pathogenic variants more often affected protein regions with high AlphaFold confidence, low solvent exposure, dense local packing, and strong evolutionary conservation. INDELVAR showed high discrimination in cross-validation with the area under the receiver operating characteristic curve (AUROC) of 0.980, and in an independent test set, an AUROC of 0.977. INDELVAR achieved higher AUROCs than the evaluated methods for both deletions and insertions, although the differences from a recent protein language model-based method were not significant. With separate calibration for deletions and insertions, INDELVAR reached strong evidence on both the pathogenic and benign sides for each type, a range not previously reported for an in-frame indel predictor. In independent testing, all represented evidence intervals met their corresponding likelihood ratio requirements. A precomputed resource provides scores for 372,090 observed in-frame indels mapped to Genome Reference Consortium Human Build 38.
