## Supplementary Tables for "INDELVAR: structure-informed prediction of in-frame indel pathogenicity with calibrated PP3/BP4 thresholds"

### Sheet: Table S1
Supplementary Table S1. Definitions, calculations, sources, and missing-value handling for the 37 features.
Feature group	Feature	Definition	Calculation / scale	Data source / method	Missing-value handling
Protein structure	pLDDT	Mean per-residue pLDDT in the affected window	Arithmetic mean; 0–100	AlphaFold DB v6 [34, 35]	NA if structure, window, or Cα coordinates are unavailable
Protein structure	Helix fraction	Fraction of valid residues assigned to a C3 helix	H residues / valid residues; 0–1	AlphaFold DB v6 [34, 35]; PyDSSP 0.9.1 [40]	NA if structure, window, or C3 assignment is unavailable
Protein structure	Sheet fraction	Fraction of valid residues assigned to a C3 strand	E residues / valid residues; 0–1	AlphaFold DB v6 [34, 35]; PyDSSP 0.9.1 [40]	NA if structure, window, or C3 assignment is unavailable
Protein structure	RSA	Mean relative solvent accessibility of resolvable non-terminal residues	Mean residue SASA / Tien maximum ASA; unclipped, ≥0	AlphaFold DB v6 [34, 35]; FreeSASA 2.2.1 [41]; Tien et al. [42]	NA if no eligible residue has resolvable SASA or structure/window is unavailable
Protein structure	WCN	Mean weighted contact number in the affected window	Mean Σ(1/d²) across Cα pairs; no distance cutoff; ≥0	AlphaFold DB v6 [34, 35]; WCN [37]	NA if structure, window, or Cα coordinates are unavailable
Protein structure	Contact density	Mean number of neighboring residues per window residue	Mean count of other Cα atoms within 8 Å; ≥0	AlphaFold DB v6 [34, 35]; contact density [14]	NA if structure, window, or Cα coordinates are unavailable
Protein structure	Bridging contacts	Number of window residues contacting both complete five-residue flanks	Count with ≥1 contact to each flank at <8 Å; non-negative integer	AlphaFold DB v6 [34, 35]; bridging contacts [38]	NA if either flank is incomplete or structure/window is unavailable
Protein structure	SS element break	Whether one contiguous helix or strand extends beyond the full affected window on both sides	Binary; 1 if strict containment is met, otherwise 0	AlphaFold DB v6 [34, 35]; PyDSSP 0.9.1 [40]	NA if structure, window, or C3 assignment is unavailable
Protein structure	SS element affected	Fraction of a single intersecting helix or strand covered by the affected window	0–1; 0 for a measured loop; NA if >1 element intersects	AlphaFold DB v6 [34, 35]; PyDSSP 0.9.1 [40]	NA if structure is unavailable or multiple C3 elements intersect; measured loop remains 0
Protein structure	Hydrogen-bond density	Mean backbone hydrogen-bond participation count per window residue	Mean donor-plus-acceptor count using PyDSSP energy <−0.5; ≥0	AlphaFold DB v6 [34, 35]; PyDSSP 0.9.1 [40]	NA if structure, window, or required atoms are unavailable
Protein structure	Buried hydrophobic fraction	Fraction of residues with resolvable RSA that are both buried and hydrophobic	RSA <0.20 and residue in {A, C, I, L, M, F, V}; fraction 0–1	AlphaFold DB v6 [34, 35]; RSA [39, 41, 42]; Kyte–Doolittle [49]	NA if RSA cannot be resolved or structure/window is unavailable
Evolutionary conservation	phyloP100way	Mean phyloP100way score over the variant-specific nucleotide context	Arithmetic mean of non-missing base scores; real-valued	UCSC hg38 phyloP100way [44]	NA on lookup/mapping failure or incomplete insertion context
Evolutionary conservation	GERP++	Mean GERP++ score over the variant-specific nucleotide context	Arithmetic mean of non-missing base scores; real-valued	Ensembl release 111 GRCh38 GERP++ [45]	NA on lookup/mapping failure or incomplete insertion context
Sequence context	Indel size (aa)	Amino-acid length change after allele normalization	|ALT length − REF length| / 3; integer 1–10 aa	Normalized GRCh38 allele; MANE Select v1.5 [31]	Never NA; non-integer or out-of-scope variants are rejected
Sequence context	Indel size (relative)	Indel size divided by MANE Select protein length	Ratio; >0 to 1	MANE Select v1.5 [31]	NA if MANE protein length cannot be resolved
Sequence context	Indel type	Deletion or insertion assigned from the normalized allele	Unordered categorical variable: deletion or insertion	Normalized GRCh38 allele; VEP 116 [32]	Never NA; discordant assignments are rejected
Sequence context	Local entropy	Shannon entropy of the local canonical protein sequence	Bits over the affected window plus up to 10 flanking residues	UniProt 2026_02 [36]; Shannon entropy [48]	NA if sequence is unavailable or fewer than three residues are counted
Sequence context	Δ local hydropathy	Variant-induced change in mean local hydropathy	Mutant minus wild type, Kyte–Doolittle scale; −9 to 9	MANE Select v1.5 [31]; VEP 116 [32]; Kyte–Doolittle [49]	NA if translation, reconstruction, cross-check, or residue standardization fails
Sequence context	Δ local entropy	Variant-induced change in local amino-acid entropy	Mutant minus wild type; −log₂20 to +log₂20 bits	MANE Select v1.5 [31]; VEP 116 [32]; Shannon entropy [48]	Same as Δ local hydropathy
Sequence context	Δ local charge	Variant-induced change in mean local charge	Mutant minus wild type, Klein scale; −2 to 2	MANE Select v1.5 [31]; VEP 116 [32]; Klein et al. [50]	Same as Δ local hydropathy
Sequence context	Distance to splice site	Minimum distance from the full variant span to an internal exon boundary	Minimum genomic distance in bp; ≥0	MANE Select v1.5 [31]	NA if no internal boundary exists; contig-name mismatches are rejected
Gene constraint	pLI	Probability of loss-of-function intolerance for the MANE transcript	Direct lookup of lof.pLI; 0–1	gnomAD v4.0 [33]	NA if the transcript or metric is absent
Gene constraint	LOEUF	Upper confidence bound of the loss-of-function observed/expected ratio	Direct lookup of lof.oe_ci.upper; ≥0	gnomAD v4.0 [33]	NA if the transcript or metric is absent
Gene constraint	Missense Z	Missense constraint Z score	Direct lookup of mis.z_score; real-valued	gnomAD v4.0 [33]	NA if the transcript or metric is absent
Gene constraint	CDS length	MANE Select coding-sequence length excluding the stop codon	Sum of MANE Select CDS spans minus 3 nt; positive integer	MANE Select v1.5 [31]	NA if CDS features or the annotated stop codon are unavailable
Protein annotations	Annotated regions	Number of UniProt Domain, Region, Zinc finger, and Coiled coil features intersecting the affected window	Count of intersecting features; nested features counted separately	UniProt 2026_02 [36]	NA if the UniProt record is unavailable
Protein annotations	In repeat	Whether the affected window intersects a Repeat annotation	Binary 0/1	UniProt 2026_02 [36]	NA if the UniProt record is unavailable
Protein annotations	PTM count nearby	Number of post-translational-modification features within five residues	Count of Modified residue, Glycosylation, Lipidation, and Cross-link features	UniProt 2026_02 [36]	NA if the UniProt record is unavailable
Protein annotations	Disulfide nearby	Whether either partner of a disulfide bond is within five residues	Binary 0/1	UniProt 2026_02 [36]	NA if the UniProt record is unavailable
Protein annotations	In active site	Whether the affected window intersects an Active site or Binding site annotation	Binary 0/1	UniProt 2026_02 [36]	NA if the UniProt record is unavailable
Protein annotations	Nucleus	Multi-label indicator for nuclear localization	Binary 0/1; controlled-vocabulary ancestry	UniProt 2026_02 [36]	NA if the UniProt record is absent or a term cannot be resolved
Protein annotations	Cytoplasm	Multi-label indicator for cytoplasmic localization	Binary 0/1; controlled-vocabulary ancestry	UniProt 2026_02 [36]	NA if the UniProt record is absent or a term cannot be resolved
Protein annotations	Membrane	Multi-label indicator for membrane localization	Binary 0/1; controlled-vocabulary ancestry	UniProt 2026_02 [36]	NA if the UniProt record is absent or a term cannot be resolved
Protein annotations	Mitochondrion	Multi-label indicator for mitochondrial localization	Binary 0/1; controlled-vocabulary ancestry	UniProt 2026_02 [36]	NA if the UniProt record is absent or a term cannot be resolved
Protein annotations	Secreted	Multi-label indicator for secreted localization	Binary 0/1; controlled-vocabulary ancestry	UniProt 2026_02 [36]	NA if the UniProt record is absent or a term cannot be resolved
Protein annotations	Subcellular: other	Multi-label indicator for another resolved localization category	Binary 0/1; controlled-vocabulary ancestry	UniProt 2026_02 [36]	NA if the UniProt record is absent or a term cannot be resolved
Protein annotations	Subcellular: unknown	UniProt record is present but has no structured subcellular-location term	1 if no term; 0 if ≥1 term; otherwise NA	UniProt 2026_02 [36]	NA if the UniProt record is absent or terms cannot be resolved
a. ‘Affected window’ means the deleted amino acids for a deletion. For an insertion, it means the two amino acids immediately before and the two immediately after the insertion site.
b. Conservation scores are averaged across the coding DNA bases removed by a deletion. For an insertion, they are averaged across the six coding bases immediately before and the six immediately after the insertion site.
c. Δ local hydropathy, Δ local entropy, and Δ local charge compare mutant and wild-type sequences spanning the variant and up to 10 amino acids on each side. At a protein end, only available residues are used.
d. Before prediction, an unavailable numeric feature is replaced with that feature’s median value in the training set.

### Sheet: Table S2
Supplementary Table S2. Performance of other predictors relative to INDELVAR in the independent test set.
Predictor	Version; access	Indel type	Coverage	Predictor AUROC (95% CI)	INDELVAR AUROC	ΔAUROC (INDELVAR − predictor)	P value
CADD	v1.7; web server	Deletion	100.00%	0.812 (0.782–0.840)	0.975	0.163	< 0.0001
CADD	v1.7; web server	Insertion	100.00%	0.763 (0.707–0.808)	0.979	0.217	< 0.0001
FATHMM-indel	Web server (accessed 2026-08-05)	Deletion	84.26%	0.888 (0.862–0.913)	0.974	0.086	< 0.0001
FATHMM-indel	Web server (accessed 2026-08-05)	Insertion	79.50%	0.933 (0.899–0.963)	0.980	0.047	< 0.05
PON-Del	Web server (accessed 2026-08-05)	Deletion	100.00%	0.885 (0.860–0.908)	0.975	0.090	< 0.0001
MutPred-Indel	Web server (accessed 2026-08-09)	Deletion	99.79%	0.887 (0.867–0.907)	0.975	0.088	< 0.0001
MutPred-Indel	Web server (accessed 2026-08-09)	Insertion	100.00%	0.843 (0.797–0.887)	0.979	0.136	< 0.0001
IndeLLM Siamese	Local run	Deletion	100.00%	0.975 (0.964–0.984)	0.975	0.000	1.00
IndeLLM Siamese	Local run	Insertion	100.00%	0.971 (0.953–0.986)	0.979	0.009	0.179
phyloP100way	UCSC hg38 phyloP100way track; local lookup	Deletion	100.00%	0.847 (0.821–0.872)	0.975	0.128	< 0.0001
phyloP100way	UCSC hg38 phyloP100way track; local lookup	Insertion	98.76%	0.881 (0.840–0.915)	0.980	0.099	< 0.0001
GERP++	Ensembl Compara 111 (GRCh38); local lookup	Deletion	96.28%	0.753 (0.717–0.787)	0.976	0.223	< 0.0001
GERP++	Ensembl Compara 111 (GRCh38); local lookup	Insertion	94.10%	0.775 (0.721–0.825)	0.979	0.204	< 0.0001
a. Coverage is the percentage of eligible test-set variants scored by each predictor. INDELVAR AUROCs use the same variants.
b. P values are from paired DeLong tests with Holm adjustment.
c. PON-Del scores deletions only.

### Sheet: Table S3
Supplementary Table S3. Indel-type-specific evidence cutoffs and independent test-set validation.
Indel type	PP3/BP4 tier	Target LR	Calibrated cutoff	Test variants, n (P/LP; B/LB)	Observed LR (95% CI)	Target met
Deletion	BP4 Strong (−4)	32.42	0.021	144 (2; 142)	144 (54.1–315)	Yes
Deletion	BP4 Moderate (−3)	13.59	0.072	66 (3; 63)	42.7 (17.8–140)	Yes
Deletion	BP4 Moderate (−2)	5.69	0.184	61 (12; 49)	8.30 (4.84–18.3)	Yes
Deletion	BP4 Supporting (−1)	2.39	0.262	20 (2; 18)	18.3 (5.59–47.9)	Yes
Deletion	PP3 Supporting (+1)	2.39	0.643	115 (102; 13)	3.86 (2.38–7.79)	Yes
Deletion	PP3 Moderate (+2)	5.69	0.844	180 (176; 4)	21.7 (10.1–87.7)	Yes
Deletion	PP3 Moderate (+3)	13.59	0.944	162 (160; 2)	39.4 (14.7–85.6)	Yes
Deletion	PP3 Strong (+4)	32.42	0.98	126 (126; 0)	∞	Yes
Insertion	BP4 Strong (−4)	111.34	0.014	87 (0; 87)	∞	Yes
Insertion	BP4 Moderate (−3)	34.28	0.014	Not applicable	Not applicable	Not applicable: no distinct band
Insertion	BP4 Moderate (−2)	10.55	0.036	40 (1; 39)	27.8 (7.37–34.9)	Yes
Insertion	BP4 Supporting (−1)	3.25	0.15	39 (3; 36)	8.55 (3.46–29.2)	Yes
Insertion	PP3 Supporting (+1)	3.25	0.546	19 (17; 2)	11.9 (4.21–32.3)	Yes
Insertion	PP3 Moderate (+2)	10.55	0.797	50 (46; 4)	16.1 (7.31–67.3)	Yes
Insertion	PP3 Moderate (+3)	34.28	0.942	56 (55; 1)	77.2 (19.6–91.2)	Yes
Insertion	PP3 Strong (+4)	111.34	0.992	5 (5; 0)	∞	Yes
a. Cutoffs were calibrated separately for deletions and insertions. PP3 uses the pathogenic-to-benign LR; BP4 uses the inverse LR. Calibrated cutoffs are one-sided 95% bootstrap-discounted thresholds from 10,000 replicates.
b. Target attainment was based on the observed LR point estimate. ∞ indicates no incorrect predictions in the band.
c. Insertion BP4 −3 and −4 share the 0.014 cutoff, leaving no distinct −3 band.
